# DSSP 4: FAIR annotation of protein secondary structure

**DOI:** 10.1101/2025.04.11.648460

**Authors:** Maarten L. Hekkelman, Daniel Álvarez Salmoral, Anastassis Perrakis, Robbie P. Joosten

## Abstract

Protein secondary structure annotation is essential for understanding protein architecture, serving as a cornerstone for structural classification, alignment, visualisation, and machine learning applications. The Define Secondary Structure of Proteins (DSSP) algorithm has long been the standard for assigning secondary structure elements such as α-helices, β-sheets, and loops in protein models. Here, we introduce DSSP version 4, which recapitulates DSSP functionality in a modern computational framework, extending also to the detection of left-handed κ-helices (Poly-Proline II helices). To align with the FAIR principles (Findable, Accessible, Interoperable, Reusable), DSSP 4 adopts mmCIF as its primary input and output format, while retaining compatibility with legacy PDB and DSSP formats. We applied this updated tool to analyse the distribution of secondary structure elements across the Protein Data Bank (PDB) differentiating structures from diverse experimental methods, revealing insights into the prevalence and length of secondary structure elements, including the newly annotated κ-helices. The DSSP 4 software, databank, and server are freely accessible from https://pdb-redo.eu/dssp, ensuring broad utility and interoperability in structural biology research.
