## Supplemental data 2 for "DSSP 4: FAIR annotation of protein secondary structure"

method_determination	B	E	G	H	I	L	P	S	T
ELECTRON CRYSTALLOGRAPHY	1.1299317057920262	10.37218931029678	2.1025923382436322	19.099240978771114	0.45679547732111286	51.15866815160726	0.3796761575892884	6.971561535728283	8.3293443446505
ELECTRON MICROSCOPY	1.1599882291522967	17.692846473730366	2.484727509090831	35.83758055213051	0.6701844223063858	20.58729593289033	1.456334209355678	10.492532163888159	9.61851050745544
FIBER DIFFRACTION	0.41808813969638375	1.0489719303740725	0.6536693108684133	75.14524092614081	1.4561460278851581	11.26223279374136	0.22583888847277359	4.370155522135223	5.419656460685806
NEUTRON DIFFRACTION	2.5531581038369677	22.56325635367436	6.521316897178892	23.899487103798904	0.7126402962742048	19.252286758151413	1.315102277785295	8.313644560576014	14.869107648723942
SOLID-STATE NMR	1.1657642688947791	23.321993818853027	0.897754259224437	32.892912733306126	0.5534010682007909	26.228742453715107	0.8783493516391064	7.902056602667383	6.159025443499243
SOLUTION NMR	1.2049880847880892	15.199145453155053	1.9830937854414925	27.56358871249426	0.468330218013542	28.005835189790236	0.912311807744224	13.550620827445913	11.112085921127191
X-RAY DIFFRACTION	1.1779090960782896	22.40871553873104	3.9004726560429632	32.322012480688535	0.5460001284954319	18.027518139736888	2.0527638605559484	8.32975402115216	11.234854078518744
